# TransLeish: Identification of membrane transporters essential for survival of intracellular *Leishmania* parasites in a systematic gene deletion screen

**DOI:** 10.1101/2024.06.21.600025

**Authors:** Andreia Albuquerque-Wendt, Ciaran McCoy, Rachel Neish, Ulrich Dobramysl, Tom Beneke, Sally A. Cowley, Kathryn Crouch, Richard J. Wheeler, Jeremy C. Mottram, Eva Gluenz

**Affiliations:** Institute of Cell Biology, University of Bern, Baltzerstrasse 4, 3012 Bern, Switzerland; Global Health and Tropical Medicine, Instituto de Higiene e Medicina Tropical, Universidade Nova de Lisboa, Rua da Junqueira 100, 1349-008 Lisbon, Portugal; University of Oxford, Sir William Dunn School of Pathology, South Parks Road, Oxford, OX1 3RE, UK; York Biomedical Research Institute, Department of Biology, University of York, York, YO10 5DD, UK; Medawar Building for Pathogen Research, Nuffield Department of Medicine, University of Oxford, Oxford, UK; School of Infection and Immunity, University of Glasgow, Sir Graeme Davies Building, 120 University Place, Glasgow, G12 8TA; James and Lillian Martin Centre for Stem Cell Research, Sir William Dunn School of Pathology, University of Oxford, Oxford, OX1 3RE, UK; Present address: Microbes & Pathogen Biology, The Institute for Global Food Security, School of Biological Sciences, Queen’s University Belfast, Belfast, United Kingdom; Present address: Department of Cell and Developmental Biology, Biocentre, University of Würzburg, Am Hubland, 97074 Würzburg, Germany; Lead Contact

**Keywords:** *Leishmania*, membrane transporters, V-ATPase, bar-seq, CRISPR screen, parasite

## Abstract

For the protozoan parasite *Leishmania*, completion of its life cycle requires sequential adaptation of cellular physiology and nutrient scavenging mechanisms to the different environments of a sand fly alimentary tract and the acidic mammalian host cell phagolysosome. Transmembrane transporters are the gatekeepers of intracellular environments, controlling the flux of solutes and ions across membranes. To discover which transporters are vital for survival as intracellular amastigote forms, we carried out a systematic loss-of-function screen of the *L. mexicana* transportome. A total of 312 protein components of small molecule carriers, ion channels and pumps were identified and targeted in a CRISPR-Cas9 gene deletion screen in the promastigote form, yielding 188 viable null mutants. Forty transporter deletions caused significant loss of fitness in macrophage and mouse infections. A striking example is the Vacuolar H^+^ ATPase (V-ATPase), which, unexpectedly, was dispensable for promastigote growth *in vitro* but essential for survival of the disease-causing amastigotes.
