## Supplementary Table_2 - Diagnostic PCR Results for "TransLeish: Identification of membrane transporters essential for survival of intracellular *Leishmania* parasites in a systematic gene deletion screen"

### Sheet: Diagnostic PCR Results
Mutant ID	Gene ID	Amplicon, m marks manually designed ORF primer verification	ORF band in the WT (Round 1 of PCR)	ORF band in the KO (Round 1 of PCR)	Blast band in KO (Round 1 of PCR)	Extra band in KO (Round 1 of PCR)	ORF band in the WT (Round 2 of PCR)	ORF band in the KO (Round 2 of PCR)	Blast band in KO (Round 2 of PCR)	Extra band in KO (Round 2 of PCR)	ORF band in the WT (Round 3 of PCR)	ORF band in the KO (Round 3 of PCR)	Blast band in KO (Round 3 of PCR)	Extra band in KO (Round 3 of PCR)	Genotype	Notes
1	LmxM.03.0500	265	Y	N	Y	Y									Null
2	LmxM.04.0020	90 m	Y	N	Y	Y									Null
3	LmxM.06.0080	362 m	Y	Y	Y	Y									Incomplete
4	LmxM.08_29.2780	218	Y	N	Y	Y									Null
5	LmxM.08_29.1640	283	Y	N	Y	Y									Null
7	LmxM.08_29.0930	102	Y	N	Y	Y	Y	N	Y	Y					Null	unspecific band in KO ORF partially resolved with 60 C annealing
8	LmxM.10.0350	266	Y	Y	Y	Y									Incomplete
9	LmxM.10.0400	101	Y	N	Y	Y	Y	N	Y	Y					Null	unspecific band in KO ORF resolved with 60 C annealing
10	LmxM.11.0040	180	Y	N	Y	Y									Null
11	LmxM.13.1210	214	Y	N	Y	Y									Null
12	LmxM.14.0380	151	Y	N	Y	Y									Null
13	LmxM.17.1430	165	Y	Y**	Y	Y									Inconclusive
14	LmxM.18.0040	265	Y	N	Y	Y									Null
15	LmxM.36.2890	175	Y	N	Y	Y					Y	N	Y	Y	Null
16	LmxM.36.4870	136	Y	N	Y	Y									Null
17	LmxM.36.6280	101 m	N	N	Y	Y	N	N	Y	Y					Inconclusive	ORF in KO and WT presented an amplicon size different than expected
18	LmxM.36.6690	100	Y	N	Y	Y									Null
19	LmxM.20.0031	269	Y	N	Y	Y									Null
20	LmxM.21.0880	184	Y	N	Y	Y									Null
21	LmxM.21.1580	132	Y	N	Y	Y									Null
22	LmxM.22.0010	267	Y	Y	Y	Y									Incomplete
23	LmxM.22.1420	132	Y	Y**	Y	Y									Inconclusive
24	LmxM.23.0380	104	Y	N	Y	Y	Y	N	Y	Y					Null	unspecific band in KO ORF partially resolved with 60 C annealing
25	LmxM.28.0150	173	Y	N	Y	Y									Null
26	LmxM.28.0350	205	Y	N	Y	Y									Null
27	LmxM.28.1690	315	Y	N	Y	Y									Null
28	LmxM.30.0020	318	Y	Y	Y	Y	Y	Y	Y	Y					Incomplete	unspecific band in KO ORF resolved with 60 C annealing
29	LmxM.30.0330	180 m	Y	Y	Y	Y									Incomplete
30	LmxM.30.0571	344	Y	Y	Y	Y									Incomplete
31	LmxM.30.0720	241	Y	Y	Y	Y									Incomplete
32	LmxM.30.0870	180 m	Y	N	Y	Y					Y	N	Y	Y	Null
33	LmxM.30.1290	201	Y	Y	Y	Y									Incomplete
34	LmxM.30.1820	155 m	Y	Y	Y	Y									Incomplete
36	LmxM.31.0920	280	Y	N	Y	Y									Null
38	LmxM.32.0100	114	Y	N	Y	Y									Null
39	LmxM.32.0290	254	Y	N	Y	Y									Null
40	LmxM.32.1010	284	Y	N	Y	Y									Null
41	LmxM.32.3040	134	Y	N	Y	Y					Y	N	Y	Y	Null
42	LmxM.33.2720	153	Y	Y	Y	Y									Incomplete
43	LmxM.34.0080	266	Y	N	Y	Y									Null
44	LmxM.34.2780	172	Y	N	Y	Y									Null
45	LmxM.34.2820	173	Y	Y**	Y	Y	Y	Y**	Y	Y					Inconclusive	unspecific band in KO ORF resolved with 60 C annealing
46	LmxM.34.2810b	299	Y	Y*	Y	Y	Y	N	Y	Y					Null	unspecific band in KO ORF resolved with 60 C annealing
47	LmxM.01.0180	316	Y	N	Y	Y	Y	N	Y	Y					Null	unspecific band in KO ORF resolved with 60 C annealing
48	LmxM.02.0460	349	Y	N	Y	Y									Null
49	LmxM.04.0010	282	Y	N	Y	Y									Null
50	LmxM.05.0290	129	N	N	Y	Y									Inconclusive	very weak band on Parental ORF
51	LmxM.05.0480	187	Y	N	Y	Y									Null
52	LmxM.06.1260	134	Y	Y	Y	Y									Incomplete
53	LmxM.07.0110	108	Y	N	Y	Y									Null
54	LmxM.07.0530	128	Y	Y	Y	Y					Y	Y	Y	Y	Incomplete	Mutant was only selected with Blasticidin
55	LmxM.07.0630	357 m	Y	N	Y	Y									Null
56	LmxM.07.0650	337	Y	N	Y	Y									Null
57	LmxM.07.0910	180	Y	N	Y	Y									Null
60	LmxM.08_29.1520	298	Y	N	Y	Y									Null
61	LmxM.08_29.0920	187	Y	Y	Y	Y									Incomplete	Mutant was only selected with Blasticidin
62	LmxM.08_29.0650	175	Y	N	Y	Y									Null
63	LmxM.09.0270	241	Y	N	Y	Y									Null
65	LmxM.10.0720	499 m	Y	Y	Y	Y									Incomplete
66	LmxM.10.1020	244	Y	Y	Y	Y									Incomplete
67	LmxM.11.0520	286	Y	Y*	Y	Y									Inconclusive
68	LmxM.11.0550	132	Y	N	Y	Y									Null
69	LmxM.11.0670	220 m	Y	N	Y	Y									Null
70	LmxM.11.1220	195 m	Y	Y	Y	Y									Incomplete
71	LmxM.11.1240	344	Y	N	Y	Y									Null
72	LmxM.11.1250	195	Y	Y	Y	Y									Incomplete
73	LmxM.14.0330	324	Y	N	Y	Y									Null
74	LmxM.14.0980	267	Y	N	Y	Y									Null
75	LmxM.14.0990	133	Y	N	Y	Y					Y	N	Y	Y	Null
76	LmxM.14.1355	134	Y	N	Y	Y									Null
77	LmxM.15.0120	189	Y	N	Y	Y									Null
78	LmxM.15.0840	215	Y	N	Y	Y									Null
79	LmxM.15.0870	137	Y	N	Y	Y									Null
80	LmxM.15.0890	318	Y	N	N	Y					Y	N	Y	Y	Null
81	LmxM.15.1310	197	Y	N	Y	Y									Null
82	LmxM.15.1530	344	Y	N	Y	Y									Null
83	LmxM.16.0280	116	Y	Y**	Y	Y									Inconclusive
84	LmxM.16.0800	126	Y	Y**	Y	Y									Inconclusive
85	LmxM.17.0600	343	Y	N	Y	Y									Null
86	LmxM.17.1440	313	Y	N	Y	Y	Y	N	Y	Y					Null	unspecific band in KO ORF resolved with 60 C annealing
87	LmxM.18.0400	312	Y	N	Y	Y									Null
88	LmxM.19.0310	215	Y	N	Y	Y									Null
89	LmxM.21.1690	274	Y	Y	Y	Y									Incomplete	Mutant was only selected with Blasticidin
90	LmxM.27.0780	189	Y	Y**	Y	Y									Inconclusive
92	LmxM.34.2080	113	Y	Y	Y	Y									Incomplete	Mutant was only selected with Blasticidin
93	LmxM.11.1220a	314 m	Y	Y	Y	Y									Incomplete
95	LmxM.18.1000	339	Y	N	Y	Y									Null
98	LmxM.19.0760	179	Y	N	Y	Y									Null
99	LmxM.19.1110	217	Y	N	Y	Y	Y	N	Y	Y					Null	unspecific band in KO ORF resolved with 60 C annealing
100	LmxM.19.1380	147	Y	N	Y	Y									Null
102	LmxM.20.0350	105	Y	N	Y	Y									Null
103	LmxM.20.1055	270	Y	Y	Y	Y									Incomplete
104	LmxM.21.0080	305	Y	Y**	Y	Y	Y	N	Y	Y					Null	unspecific band in KO ORF resolved with 60 C annealing
106	LmxM.22.1050	291	Y	Y**	Y	Y									Inconclusive
108	LmxM.23.0450	175	Y	N	Y	Y									Null
109	LmxM.23.0830	287	Y	Y	Y	Y									Incomplete
110	LmxM.24.0680	271	Y	N	Y	Y									Null
111	LmxM.24.1451	150	Y	N	Y	Y									Null
114	LmxM.25.0210	228	Y	Y	Y	Y									Incomplete
115	LmxM.25.0530	103	Y	N	Y	Y									Null
116	LmxM.25.1090	245	Y	Y	Y	Y	Y	Y	Y	Y					Incomplete	unspecific band in KO ORF resolved with 60 C annealing
117	LmxM.27.0470	269	Y	N	Y	Y									Null
118	LmxM.27.1265	102	Y	N	Y	Y									Null
121	LmxM.28.2930	116	Y	N	Y	Y									Null
122	LmxM.29.0230	329	Y	Y*	Y	Y	Y	N	Y	Y					Null	unspecific band in KO ORF resolved with 60 C annealing
124	LmxM.30.0040	322	Y	Y	Y	Y									Incomplete
126	LmxM.30.2390	337	Y	Y	N	N					Y	Y	Y	Y	Incomplete
128	LmxM.30.3170	129	Y	N	Y	Y									Null
131	LmxM.31.1870	292	Y	N	Y	Y									Null
132	LmxM.31.2060	315	Y	N	Y	N					Y	Y	Y	Y	Incomplete
133	LmxM.31.2370	248	Y	Y*	Y	Y									Inconclusive
134	LmxM.31.3080	344	Y	Y	Y	Y									Incomplete
135	LmxM.31.3720	158	Y	N	Y	Y									Null
136	LmxM.32.1060	322	Y	N	Y	Y									Null
137	LmxM.32.1290	134	Y	N	Y	Y									Null
138	LmxM.32.1420	350	Y	N	Y	Y									Null
139	LmxM.32.1920	163	Y	N	Y	Y									Null
141	LmxM.03.0410	180	Y	N	Y	Y									Null
143	LmxM.04.1000	209	Y	N	Y	Y									Null
145	LmxM.06.0090	365 m	Y	Y	Y	N									Incomplete
146	LmxM.07.1160	280	Y	N	Y	Y									Null
148	LmxM.11.1200	275	Y	N	Y	Y									Null
149	LmxM.14.0320	348	Y	N	Y	Y									Null
150	LmxM.15.1230	186 m	Y	N	Y	Y									Null
151	LmxM.15.1240	186 m	Y	N	Y	Y									Null
152	LmxM.18.1290	274 m	Y	N	Y	Y									Null
153	LmxM.18.1300	250 m	Y	N	Y	Y									Null
154	LmxM.18.1520	125 m	Y	N	Y	Y									Null
155	LmxM.19.0200	103 m	Y	N	Y	N					Y	Y	Y	Y	Incomplete
156	LmxM.19.0210	99 m	Y	N	Y	Y									Null
157	LmxM.36.0510	315 m	Y	Y	Y	Y									Incomplete
158	LmxM.36.1940	140	Y	N	Y	Y									Null
159	LmxM.36.2760	130	Y	N	Y	Y									Null
160	LmxM.36.3340	285	Y	N	Y	Y									Null
161	LmxM.36.4480	244	Y	N	Y	Y									Null
162	LmxM.36.6610	231	Y	N	Y	Y									Null
163	LmxM.36.6830	302	Y	N	Y	Y									Null
164	LmxM.23.1510	240	Y	N	Y	Y									Null
165	LmxM.24.0360	246	Y	N	Y	Y									Null
166	LmxM.24.0365	285	Y	Y	N	Y					Y	Y	Y	Y	Incomplete
167	LmxM.26.2670	127	Y	N	Y	Y									Null
168	LmxM.27.0680	310 m	Y	Y	Y	Y									Incomplete
169	LmxM.30.0320	347 m	Y	Y	Y	Y									Incomplete
170	LmxM.30.0580	233	Y	N	Y	Y									Null
171	LmxM.30.0880	112 m	Y	Y**	Y	Y									Inconclusive
172	LmxM.30.3060	150 m	Y	N	Y	Y									Null
173	LmxM.30.3070	150 m	Y	Y	Y	Y									Incomplete
174	LmxM.31.3370	331	Y	N	Y	Y									Null
175	LmxM.32.1860	284	Y	N	Y	Y									Null
177	LmxM.33.0670	281	Y	N	Y	Y									Null
178	LmxM.33.0990	204	Y	N	Y	Y									Null
179	LmxM.33.1270	173	Y	N	Y	Y									Null
180	LmxM.33.2070	176	Y	N	Y	Y									Null
183	LmxM.34.0150	215	Y	N	Y	Y									Null
184	LmxM.34.4430	347 m	Y	Y	Y	Y									Incomplete
185	LmxM.34.5150	320 m	Y	N	Y	Y									Null
186	LmxM.34.5350	210	Y	N	Y	Y									Null
187	LmxM.34.5360	146	Y	N	Y	Y									Null
188	LmxM.02.0300	188	Y	N	Y	Y									Null
189	LmxM.06.0310	260	Y	N	Y	Y									Null
190	LmxM.08_29.0620	206	Y	Y	Y	Y									Incomplete
191	LmxM.10.0030	559 m	Y	N	N	N					Y	Y	Y	Y	Incomplete
192	LmxM.10.0360	286	Y	N	Y	Y									Null
193	LmxM.10.0370	292	Y	Y	Y	Y									Incomplete
194	LmxM.10.1300	672 m	Y	Y	Y	Y									Incomplete
195	LmxM.10.1310	91 m	Y	N	Y	Y									Null
196	LmxM.11.0650	206	Y	N	Y	Y									Null
197	LmxM.11.0660	422 m	Y	N	Y	Y									Null
198	LmxM.13.1690	135	Y	N	Y	Y	Y	N	Y	Y					Null	unspecific band in KO ORF resolved with 60 C annealing
199	LmxM.19.0920	100	Y	N	Y	Y									Null
200	LmxM.36.0420	256	Y	N	Y	N					Y	N	Y	Y	Null
201	LmxM.36.2210	243	Y	N	Y	Y									Null
203	LmxM.36.6290	104 m	N	N	Y	Y									Inconclusive	no band on Parental ORF
204	LmxM.36.6300	397 m	Y	Y	Y	Y									Incomplete
205	LmxM.22.0230	274	Y	N	N	Y					Y	N	Y	Y	Null
207	LmxM.23.0210	159	Y	N	Y	Y									Null
208	LmxM.23.0220	312	Y	N	Y	Y									Null
209	LmxM.23.0250	139	Y	Y**	Y	Y	Y	N	Y	Y					Null	unspecific band in KO ORF resolved with 60 C annealing
211	LmxM.27.1580	152 m	Y	Y	Y	Y									Incomplete
212	LmxM.28.1930	285	Y	Y	Y	Y									Incomplete
213	LmxM.30.0340	180 m	Y	Y	Y	Y									Incomplete
214	LmxM.30.0350	144	Y	Y	Y	Y									Incomplete
215	LmxM.30.0570	323	Y	Y	Y	Y									Incomplete
216	LmxM.30.1270	227	Y	N	Y	Y									Null
217	LmxM.30.1280	266	Y	N	Y	Y									Null
218	LmxM.30.1430	285	Y	N	Y	Y									Null
219	LmxM.30.1800	99 m	Y	Y	Y	Y									Inconclusive	ORF presented an amplicon size different than expected
220	LmxM.31.2380	258	Y	N	Y	Y									Null
221	LmxM.31.2660	104	Y	N	Y	Y									Null
223	LmxM.32.3200	225	Y	N	Y	Y									Null
225	LmxM.33.3850	197	Y	N	Y	Y									Null
226	LmxM.34.2810	299	Y	N	Y	Y									Null
227	LmxM.34.3330	266	Y	N	Y	Y									Null
228	LmxM.34.4410	132	Y	N	Y	Y									Null
229	LmxM.27.1580a	227 m	Y	Y	Y	N					Y	Y	Y	Y	Incomplete
230	LmxM.34.3330a	266	Y	N	N	N					Y	Y	Y	Y	Incomplete
231	LmxM.28.1930partial	285	Y	Y	Y	Y									Incomplete
232	LmxM.10.0380	117	Y	N	N	N					Y	Y*	Y	Y	Inconclusive
233	LmxM.30.1800a	277	Y	N	N	N					Y	Y	Y	Y	Incomplete
234	LmxM.11.0660a	192	Y	Y	N	N					Y	Y	Y	Y	Incomplete
235	LmxM.02.0450	189	Y	N	Y	Y									Null
236	LmxM.05.0500	243	Y	Y	Y	Y									Incomplete
237	LmxM.05.0510	243	Y	Y	N	N					Y	Y	Y	Y	Incomplete
238	LmxM.06.0100	90 m	Y	N	Y	Y									Null
239	LmxM.07.0330	130	Y	N	Y	Y									Null
241	LmxM.09.0890	204	Y	N	Y	Y									Null
243	LmxM.11.1270	314 m	Y	Y*	Y	Y	Y	N	Y	Y					Null	unspecific band in KO ORF partially resolved with 60 C annealing
244	LmxM.11.1290	332	Y	N	Y	Y									Null
245	LmxM.13.0600	147	Y	N	Y	Y									Null
246	LmxM.13.0740	256	Y	N	Y	Y									Null
247	LmxM.13.1530	254	Y	N	Y	Y									Null
248	LmxM.14.1460	144	Y	N	Y	Y									Null
249	LmxM.15.0760	155	Y	Y	Y	Y									Incomplete
251	LmxM.18.1510	125 m	Y	Y	Y	Y									Incomplete
254	LmxM.19.1620	107	Y	Y	Y	N					Y	Y	Y	Y	Incomplete
255	LmxM.36.5770	109	Y	N	Y	Y									Null
256	LmxM.21.0350	176	Y	Y*	Y	Y									Inconclusive
261	LmxM.24.2230	140	Y	Y	N	Y									Incomplete
264	LmxM.27.0210	332	Y	N	Y	Y									Null
265	LmxM.27.0970	301	Y	Y	Y	Y									Incomplete
266	LmxM.27.0980	111	Y	Y	Y	Y									Incomplete
269	LmxM.29.2260	240	Y	Y*	Y	Y	Y	Y*	Y	Y					Inconclusive	unspecific band in KO ORF partially resolved with 60 C annealing
271	LmxM.33.0480	151	Y	N	N	Y					Y	N	Y	Y	Null
273	LmxM.33.2630	177	Y	N	Y	Y									Null
274	LmxM.33.3120	316	Y	N	Y	Y									Null
275	LmxM.33.3220	119	Y	N	Y	Y									Null
291	LmxM.02.0670	131 m	Y	N	Y	Y									Null
292	LmxM.10.0715	257 m	Y	N	N	N					Y	N	Y	Y	Null
293	LmxM.01.0335	136	Y	N	Y	Y									Null
294	LmxM.01.0440	325	Y	N	Y	Y									Null
295	LmxM.01.0570	140	Y	N	Y	Y									Null
296	LmxM.01.0810	172	Y	N	Y	Y									Null
297	LmxM.01.0820	166	Y	Y**	Y	Y									Inconclusive
298	LmxM.02.0340	101	Y	N	Y	Y									Null
299	LmxM.03.0380	219	Y	Y	Y	Y									Incomplete
300	LmxM.03.0400	302 m	Y	Y	Y	Y									Incomplete
301	LmxM.05.0680	143	Y	N	Y	Y									Null
302	LmxM.07.0400	342	Y	N	Y	Y									Null
303	LmxM.08_29.1500	147	Y	Y	Y	Y									Incomplete
304	LmxM.08_29.0890	196	Y	N	Y	N					Y	Y**	Y	Y	Inconclusive
305	LmxM.09.1270	249	Y	Y**	Y	Y									Inconclusive
306	LmxM.11.0675	104	Y	Y	Y	Y									Incomplete
307	LmxM.11.1230	128	Y	Y	Y	Y									Incomplete
308	LmxM.11.1260	128	Y	Y	Y	Y	Y	Y	Y	Y					Incomplete	unspecific band in KO ORF resolved with 60 C annealing
309	LmxM.11.1320	342	Y	N	Y	Y									Null
310	LmxM.11.1340	246	Y	N	Y	Y	Y	N	Y	Y					Null
311	LmxM.14.0270	244	Y	Y*	Y	Y	Y	Y*	Y	Y					Inconclusive	unspecific band in KO ORF resolved with 60 C annealing
312	LmxM.14.0530	292	Y	N	Y	Y									Null
313	LmxM.14.0540	110	Y	Y**	Y	Y	Y	Y**	Y	Y					Inconclusive	unspecific band in KO ORF resolved with 60 C annealing
314	LmxM.14.1000	241 m	Y	Y	Y	Y									Incomplete
316	LmxM.16.0200	335	Y	Y	Y	Y									Incomplete
317	LmxM.16.0210	168	Y	N	Y	Y									Null
318	LmxM.16.1190	124	Y	Y	Y	Y									Incomplete
319	LmxM.18.0130	309	Y	N	Y	Y									Null
320	LmxM.18.0140	200	Y	Y*	Y	Y									Inconclusive
321	LmxM.18.1540	206	Y	Y**	Y	Y									Inconclusive
322	LmxM.19.1490	140	Y	Y	Y	Y									Incomplete
323	LmxM.36.0670	199	Y	N	Y	Y									Null
324	LmxM.36.6720	136	Y	Y	Y	Y									Incomplete
325	LmxM.20.0090	166	Y	Y	Y	Y									Incomplete
326	LmxM.22.0290	189	Y	Y	Y	Y									Incomplete
327	LmxM.22.1010	206	Y	Y*	Y	Y	Y	Y*	Y	Y					Inconclusive	unspecific band in KO ORF resolved with 60 C annealing
328	LmxM.23.1370	238	Y	Y	Y	Y									Incomplete
329	LmxM.26.0990	105	Y	N	Y	Y									Null
330	LmxM.28.1940	350	Y	Y	Y	Y									Incomplete
331	LmxM.29.1050	343	N	N	Y	Y									Inconclusive	no band on Parental ORF
332	LmxM.29.2680	252	Y	Y	Y	Y									Incomplete
333	LmxM.31.0110	181	Y	Y	Y	Y									Incomplete
334	LmxM.31.1110	234	Y	N	Y	Y									Null
335	LmxM.31.1120	242	N	N	Y	Y									Inconclusive	no band on Parental ORF
337	LmxM.33.3060	174	Y	Y**	Y	Y	Y	Y**	Y	Y					Inconclusive	unspecific band in KO ORF partially resolved with 60 C annealing
338	LmxM.34.3990	257 m	Y	Y	Y	Y									Incomplete
339	LmxM.08_29.1500a	208	Y	Y	Y	Y									Incomplete
340	LmxM.03.0160	213	Y	Y	Y	Y									Incomplete
341	LmxM.04.1110	169	Y	N	Y	Y									Null
342	LmxM.05.1140	112	Y	Y**	Y	Y									Inconclusive
343	LmxM.07.1050	147	Y	Y	Y	Y									Incomplete
344	LmxM.11.0700	194	Y	Y**	Y	Y									Inconclusive
345	LmxM.12.0520	312	Y	N	Y	Y									Null
346	LmxM.12.1190	298	Y	N	N	N					Y	N	Y	Y	Null
347	LmxM.17.1230	151	Y	N	N	N					Y	N	Y	Y	Null
348	LmxM.18.0560	145	Y	N	Y	Y									Null
349	LmxM.19.0800	345	Y	N	Y	Y									Null
350	LmxM.36.3100	157	Y	N	Y	Y									Null
351	LmxM.21.0710	209	Y	N	N	N					Y	Y	Y	Y	Incomplete
352	LmxM.21.1340	194	Y	N	Y	Y									Null
353	LmxM.21.1570	299	Y	N	Y	Y									Null
354	LmxM.21.1790	296	Y	Y	Y	Y									Incomplete
355	LmxM.21.1800	296	Y	Y	Y	Y									Incomplete
356	LmxM.23.0130	307	Y	N	Y	Y									Null
357	LmxM.23.0340	231	Y	Y**	Y	Y									Inconclusive
358	LmxM.24.1090	126	Y	Y	Y	Y									Incomplete
359	LmxM.25.1540	154	Y	N	Y	Y									Null
360	LmxM.27.0790	191	Y	N	Y	Y									Null
361	LmxM.28.0640	148	Y	N	Y	Y									Null
362	LmxM.28.1160	307	Y	N	Y	Y									Null
364	LmxM.28.2430	317	Y	N	Y	Y									Null
365	LmxM.29.1330	304	Y	Y	Y	Y									Incomplete
366	LmxM.29.2240	296	Y	Y**	Y	Y									Inconclusive
367	LmxM.29.3660	333	Y	N	Y	Y									Null	well leaked a bit during loading of WT PCR product
368	LmxM.30.0540	116	Y	Y	Y	Y									Incomplete
369	LmxM.30.1220	333	Y	Y	Y	Y									Incomplete
370	LmxM.32.0310	121	Y	Y	Y	Y									Incomplete
371	LmxM.32.0710	350	Y	Y	Y	Y									Incomplete
372	LmxM.32.2090	322	Y	N	Y	Y									Null
373	LmxM.32.3260	257	Y	Y	Y	Y									Incomplete
374	LmxM.33.2650	201	Y	N	Y	Y									Null
375	LmxM.33.3670	172	Y	Y	Y	Y									Incomplete
376	LmxM.34.0700	211	Y	N	Y	Y									Null
377	LmxM.34.3580	127	Y	N	Y	Y									Null
378	LmxM.34.3630	292	Y	N	Y	Y									Null
379	LmxM.27.0670	105	Y	Y	Y	Y									Incomplete
