## Supplementary Table 3 - Tandem Arrays for "TransLeish: Identification of membrane transporters essential for survival of intracellular *Leishmania* parasites in a systematic gene deletion screen"

### Sheet: Sup Table 3A
Supplementary Table 3A - ID of genes in tandem
Gene ID	TCDB ID	Array type		Genes in tandem
LmxM.01.0180	2.A.49
LmxM.01.0335	2.A.105
LmxM.01.0440	2.A.1
LmxM.01.0570	2.A.54
LmxM.01.0810	1.A.1	Unique
LmxM.01.0820	1.A.1	Unique
LmxM.02.0300	3.A.1
LmxM.02.0340	2.A.7
LmxM.02.0450	1.B.8	Unique
LmxM.02.0460	1.B.8	Unique
LmxM.02.0670	2.A.29
LmxM.03.0160	3.A.1
LmxM.03.0380	2.A.96	Unique
LmxM.03.0400	2.A.96	Unique
LmxM.03.0410	2.A.1	Mixed
LmxM.03.0500	2.A.20
LmxM.04.0010	3.A.3	Mixed
LmxM.04.0020	2.A.71	Mixed
LmxM.04.1000	2.A.49
LmxM.04.1110	3.A.3
LmxM.05.0290	2.A.29
LmxM.05.0480	2.A.1
LmxM.05.0500	3.A.2	Dispersed
LmxM.05.0510	3.A.2	Dispersed
LmxM.05.0680	2.A.54
LmxM.05.1140	3.A.2
LmxM.06.0080	3.A.1	Dispersed
LmxM.06.0090	3.A.1	Dispersed
LmxM.06.0100	3.A.1	Dispersed
LmxM.06.0310	2.A.71
LmxM.06.1260	2.A.71
LmxM.07.0110	8.A.44
LmxM.07.0330	1.A.38
LmxM.07.0400	2.A.7
LmxM.07.0530	2.A.29
LmxM.07.0630	3.A.3	Mixed
LmxM.07.0650	3.A.3	Mixed
LmxM.07.0910	1.A.5
LmxM.07.1050	3.A.3
LmxM.07.1160	2.A.18
LmxM.08_29.0620	3.A.1
LmxM.08_29.0650	2.A.20
LmxM.08_29.0890	2.A.7
LmxM.08_29.0920	2.A.97	Mixed
LmxM.08_29.0930	3.A.1	Mixed
LmxM.08_29.1500	2.A.1	Dispersed
LmxM.08_29.1500a	2.A.1	Dispersed
LmxM.08_29.1520	2.A.1	Dispersed
LmxM.08_29.1640	3.A.1
LmxM.08_29.2780	2.A.29
LmxM.09.0270	2.A.1
LmxM.09.0890	3.A.3
LmxM.09.1270	2.A.29
LmxM.10.0030	2.A.20
LmxM.10.0350	2.A.71	Dispersed
LmxM.10.0360	2.A.71	Dispersed
LmxM.10.0370	2.A.71	Dispersed
LmxM.10.0380	2.A.71	Dispersed
LmxM.10.0400	2.A.71	Dispersed
LmxM.10.0715	2.A.18	Unique
LmxM.10.0720	2.A.18	Unique
LmxM.10.1020	2.A.29
LmxM.10.1300	2.A.20	Mixed
LmxM.10.1310	2.A.71	Mixed
LmxM.11.0040	3.A.1
LmxM.11.0520	2.A.3
LmxM.11.0550	2.A.57
LmxM.11.0650	2.A.1	Dispersed
LmxM.11.0660	2.A.1	Dispersed
LmxM.11.0660a	2.A.1	Dispersed
LmxM.11.0670	2.A.1	Unique
LmxM.11.0675	2.A.1	Unique
LmxM.11.0700	3.A.19
LmxM.11.1200	2.A.82
LmxM.11.1220	3.A.1	Dispersed
LmxM.11.1220a	3.A.1	Dispersed
LmxM.11.1230	3.A.1	Dispersed
LmxM.11.1240	3.A.1	Dispersed
LmxM.11.1250	3.A.1	Dispersed
LmxM.11.1260	3.A.1	Dispersed
LmxM.11.1270	3.A.1	Dispersed
LmxM.11.1290	3.A.1	Dispersed
LmxM.11.1320	3.A.1
LmxM.11.1340	2.A.1
LmxM.12.0520	3.A.2
LmxM.12.1190	3.A.1
LmxM.13.0600	1.A.77
LmxM.13.0740	1.A.17
LmxM.13.1210	2.A.57
LmxM.13.1530	3.A.3
LmxM.13.1690	2.A.1
LmxM.14.0270	2.A.19
LmxM.14.0320	2.A.3	Mixed
LmxM.14.0330	2.A.18	Mixed
LmxM.14.0380	2.A.92
LmxM.14.0530	1.A.1	Unique
LmxM.14.0540	1.A.1	Unique
LmxM.14.0980	2.A.36	Mixed
LmxM.14.0990	2.A.29	Mixed
LmxM.14.1000	1.A.5	Mixed
LmxM.14.1355	2.A.71
LmxM.14.1460	2.A.105
LmxM.15.0120	2.A.29
LmxM.15.0760	3.A.1
LmxM.15.0840	2.A.7
LmxM.15.0870	2.A.1
LmxM.15.0890	3.A.1
LmxM.15.1230	2.A.57	Unique
LmxM.15.1240	2.A.57	Unique
LmxM.15.1310	1.A.35
LmxM.15.1530	1.A.54
LmxM.16.0200	2.A.29	Unique
LmxM.16.0210	2.A.29	Unique
LmxM.16.0280	1.A.3
LmxM.16.0800	2.A.69
LmxM.16.1190	1.A.17
LmxM.17.0600	3.A.3
LmxM.17.1230	3.A.3
LmxM.17.1430	2.A.1	Mixed
LmxM.17.1440	1.A.1	Mixed
LmxM.18.0040	2.A.1
LmxM.18.0130	1.A.112	Unique
LmxM.18.0140	1.A.112	Unique
LmxM.18.0400	2.A.7
LmxM.18.0560	3.A.2
LmxM.18.1000	2.A.29
LmxM.18.1290	2.A.29	Unique
LmxM.18.1300	2.A.29	Unique
LmxM.18.1510	3.A.3	Unique
LmxM.18.1520	3.A.3	Unique
LmxM.18.1540	2.A.7
LmxM.19.0200	2.A.29	Unique
LmxM.19.0210	2.A.29	Unique
LmxM.19.0310	2.A.106
LmxM.19.0760	2.A.69
LmxM.19.0800	3.A.1
LmxM.19.0920	2.A.71
LmxM.19.1110	2.A.29
LmxM.19.1380	2.A.4
LmxM.19.1490	2.A.7
LmxM.19.1620	1.A.1
LmxM.20.0031	2.A.20
LmxM.20.0090	1.A.1
LmxM.20.0350	2.A.1
LmxM.20.1055	2.A.7
LmxM.21.0080	2.A.1
LmxM.21.0350	1.A.77
LmxM.21.0710	3.A.1
LmxM.21.0880	3.A.1
LmxM.21.1340	3.A.2
LmxM.21.1570	2.A.1	Unique
LmxM.21.1580	2.A.1	Unique
LmxM.21.1690	1.A.77
LmxM.21.1790	3.A.2	Dispersed
LmxM.21.1800	3.A.2	Dispersed
LmxM.22.0010	2.A.57
LmxM.22.0230	2.A.18
LmxM.22.0290	2.A.29
LmxM.22.1010	2.A.7
LmxM.22.1050	2.A.1
LmxM.22.1420	1.A.8
LmxM.23.0130	3.A.2
LmxM.23.0210	3.A.1	Dispersed
LmxM.23.0220	3.A.1	Dispersed
LmxM.23.0250	3.A.1	Dispersed
LmxM.23.0340	3.A.2
LmxM.23.0380	3.A.1
LmxM.23.0450	3.A.1
LmxM.23.0830	2.A.36
LmxM.23.1370	2.A.29
LmxM.23.1510	3.A.2
LmxM.24.0360	2.A.7	Dispersed
LmxM.24.0365	2.A.7	Dispersed
LmxM.24.0680	2.A.1
LmxM.24.1090	2.A.82
LmxM.24.1451	3.A.1
LmxM.24.2230	2.A.110
LmxM.25.0210	2.A.29
LmxM.25.0530	3.A.1
LmxM.25.1090	1.A.35
LmxM.25.1540	3.A.1
LmxM.26.0990	1.A.5
LmxM.26.2670	3.A.1
LmxM.27.0210	2.A.89
LmxM.27.0470	3.A.1
LmxM.27.0670	2.A.18	Dispersed
LmxM.27.0680	2.A.18	Dispersed
LmxM.27.0780	1.A.77	Mixed
LmxM.27.0790	2.A.66	Mixed
LmxM.27.0970	3.A.1	Dispersed
LmxM.27.0980	3.A.1	Dispersed
LmxM.27.1265	2.A.4
LmxM.27.1580	2.A.18
LmxM.27.1580a	2.A.18
LmxM.28.0150	2.A.1
LmxM.28.0350	2.A.123
LmxM.28.0640	3.A.2
LmxM.28.1160	3.A.2
LmxM.28.1690	2.A.53
LmxM.28.1930	2.A.5	Dispersed
LmxM.28.1930partial	2.A.5	Dispersed
LmxM.28.1940	1.A.35	Mixed
LmxM.28.2430	3.A.2
LmxM.28.2930	2.A.47
LmxM.29.0230	2.A.29
LmxM.29.1050	2.A.29
LmxM.29.1330	3.A.1
LmxM.29.2240	2.A.29
LmxM.29.2260	3.A.3
LmxM.29.2680	2.A.7
LmxM.29.3660	3.A.2
LmxM.30.0020	1.A.8
LmxM.30.0040	2.A.2
LmxM.30.0320	2.A.18	Dispersed
LmxM.30.0330	2.A.18	Dispersed
LmxM.30.0340	2.A.18	Dispersed
LmxM.30.0350	2.A.18	Dispersed
LmxM.30.0540	3.A.1
LmxM.30.0570	2.A.18	Dispersed
LmxM.30.0571	2.A.18	Dispersed
LmxM.30.0580	2.A.18	Dispersed
LmxM.30.0720	2.A.1
LmxM.30.0870	2.A.18	Unique
LmxM.30.0880	2.A.18	Unique
LmxM.30.1220	3.A.10
LmxM.30.1270	3.A.1	Dispersed
LmxM.30.1280	3.A.1	Dispersed
LmxM.30.1290	3.A.1	Dispersed
LmxM.30.1430	3.A.1
LmxM.30.1800	2.A.18	Dispersed
LmxM.30.1800a	2.A.18	Dispersed
LmxM.30.1820	2.A.18	Dispersed
LmxM.30.2390	2.A.4
LmxM.30.3060	2.A.5	Unique
LmxM.30.3070	2.A.5	Unique
LmxM.30.3170	2.A.1
LmxM.31.0110	2.A.29
LmxM.31.0920	3.A.2
LmxM.31.1110	2.A.29	Dispersed
LmxM.31.1120	2.A.29	Dispersed
LmxM.31.1870	2.A.4
LmxM.31.2060	3.A.1
LmxM.31.2370	1.A.8	Dispersed
LmxM.31.2380	1.A.8	Dispersed
LmxM.31.2660	2.A.18
LmxM.31.3080	3.A.1
LmxM.31.3370	2.A.49
LmxM.31.3720	2.A.71
LmxM.32.0100	2.A.5
LmxM.32.0290	2.A.1
LmxM.32.0310	3.A.1
LmxM.32.0710	2.A.17
LmxM.32.1010	3.A.3
LmxM.32.1060	2.A.49
LmxM.32.1290	2.A.1
LmxM.32.1420	2.A.18
LmxM.32.1860	3.A.1
LmxM.32.1920	3.A.1
LmxM.32.2090	3.A.3
LmxM.32.3040	3.A.1
LmxM.32.3200	2.A.5
LmxM.32.3260	3.A.1
LmxM.33.0480	1.A.1
LmxM.33.0670	3.A.1
LmxM.33.0990	3.A.1
LmxM.33.1270	1.A.75
LmxM.33.2070	3.A.1
LmxM.33.2630	3.A.3
LmxM.33.2650	1.A.112
LmxM.33.2720	2.A.1
LmxM.33.3060	2.A.29
LmxM.33.3120	2.A.7
LmxM.33.3220	3.A.3
LmxM.33.3670	3.A.2
LmxM.33.3850	1.A.8
LmxM.34.0080	2.A.38
LmxM.34.0150	2.A.29
LmxM.34.0700	3.A.2
LmxM.34.2080	3.A.3
LmxM.34.2780	2.A.1
LmxM.34.2810	2.A.1	Dispersed
LmxM.34.2810b	2.A.1	Dispersed
LmxM.34.2820	2.A.1	Dispersed
LmxM.34.3330	2.A.29	Dispersed
LmxM.34.3330a	2.A.29	Dispersed
LmxM.34.3580	2.A.66
LmxM.34.3630	2.A.66
LmxM.34.3990	2.A.29
LmxM.34.4410	2.A.3
LmxM.34.4430	2.A.29
LmxM.34.5150	2.A.71
LmxM.34.5350	2.A.18	Unique
LmxM.34.5360	2.A.18	Unique
LmxM.36.0420	2.A.18
LmxM.36.0510	2.A.29
LmxM.36.0670	2.A.7
LmxM.36.1940	2.A.57
LmxM.36.2210	2.A.92
LmxM.36.2760	2.A.1
LmxM.36.2890	3.A.1
LmxM.36.3100	3.A.2
LmxM.36.3340	1.A.75
LmxM.36.4480	2.A.18
LmxM.36.4870	2.A.123
LmxM.36.5770	1.A.23
LmxM.36.6280	2.A.1	Dispersed
LmxM.36.6290	2.A.1	Dispersed
LmxM.36.6300	2.A.1	Dispersed
LmxM.36.6610	2.A.29
LmxM.36.6690	2.A.82
LmxM.36.6720	2.A.29
LmxM.36.6830	2.A.18

### Sheet: Sup Table 3B
Supplementary Table 3B - Transportome Arrays
Mutant ID	Gene ID	Number of Paralogs	Individual Null Gene KO Achieved?	Targeted for array deletion?	Array Null KO Achieved?
296	LmxM.01.0810	0	Yes	Yes	No
297	LmxM.01.0820	0	Inconclusive
235	LmxM.02.0450	0	Yes	Yes	No
48	LmxM.02.0460	0	Yes
NT	LmxM.03.0370	0	NA	No
299	LmxM.03.0380	1	No
NT	LmxM.03.0390	0	NA
300	LmxM.03.0400	1	No
292	LmxM.10.0715	1	Yes	No
65	LmxM.10.0720	1	No
69	LmxM.11.0670	1	Yes	No
306	LmxM.11.0675	1	No
312	LmxM.14.0530	0	Yes	Yes	No
313	LmxM.14.0540	0	Inconclusive
150	LmxM.15.1230	1	Yes	No *
151	LmxM.15.1240	1	Yes
316	LmxM.16.0200	0	No	Yes #	No
317	LmxM.16.0210	0	Yes
319	LmxM.18.0130	0	Yes	Yes	No
320	LmxM.18.0140	0	Inconclusive
152	LmxM.18.1290	1	Yes	Yes	Yes
153	LmxM.18.1300	1	Yes
251	LmxM.18.1510	1	No	No
154	LmxM.18.1520	1	Yes
155	LmxM.19.0200	1	No	No
156	LmxM.19.0210	1	Yes
353	LmxM.21.1570	0	Yes	Yes	No
21	LmxM.21.1580	1	Yes
32	LmxM.30.0870	1	Yes	Yes	No
171	LmxM.30.0880	1	Inconclusive
172	LmxM.30.3060	1	Yes	No
173	LmxM.30.3070	1	No
186	LmxM.34.5350	0	Yes	Yes	Yes
187	LmxM.34.5360	0	Yes
*By criteria this array should have been targeted, however at the time of targeting arrays we hadn't yet manually re-designed the ORF primers for these ORFs, and thus the individual genes at the time were thought to be incomplete.
#By criteria this array should not have been targeted, however at the time of targeting, #316 was thought to be a null mutant
NT, non-targeted
NA, non-applicable

### Sheet: Sup Table 3C
Supplementary Table 3C - BlastR Diagnostic PCR
Mutant ID	Gene ID	Amplicon	ORF band in the WT	ORF band in the KO	Blast band in KO	Extra (CFAB43 (LmxM.30.3150)) band in KO	5' UTR-DRUG MARKER in KO	5' UTR-ORF in KO	Genotype
296	LmxM.01.0810	172	y	y	y	y	y	y	Heterozygous
297	LmxM.01.0820	166	y	y	y	y
235	LmxM.02.0450	189	y	y	y	y	y	y	Heterozygous
48	LmxM.02.0460	349	y	y	y	y
312	LmxM.14.0530	292	y	y	y	y	y	y	Heterozygous
313	LmxM.14.0540	110	y	y	y	y
316	LmxM.16.0200	335	y	y	y	y	y	y	Inconclusive
317	LmxM.16.0210	168	y	y	y	n
319	LmxM.18.0130	309	y	y	y	y	y	y	Heterozygous
320	LmxM.18.0140	200	y	y	y	y
152	LmxM.18.1290	274	y	y	y	y	n	y	Heterozygous
153	LmxM.18.1300	250	y	y	y	y
353	LmxM.21.1570	299	y	y	y	y	y	y	Inconclusive
21	LmxM.21.1580	132	n	y	y	y
32	LmxM.30.0870	180	y	y	y	y	y	y	Heterozygous
171	LmxM.30.0880	112	y	y	y	y
186	LmxM.34.5350	210	y	y	n	y	y	y	Heterozygous
187	LmxM.34.5360	146	y	y	y	y

### Sheet: Sup Table 3D
Supplementary Table 3D - PuroR Diagnostic PCR
Mutant ID	Gene ID	Amplicon	ORF band in the WT	ORF band in the KO	Blast band in KO	Extra (CFAB43 (LmxM.30.3150)) band in KO	5' UTR-DRUG MARKER in KO	5' UTR-ORF in KO	Genotype
296	LmxM.01.0810	172	y	y	n	y	y	y	Incomplete
297	LmxM.01.0820	166	y	y	n	y
235	LmxM.02.0450	189	y	no	n	y	y	y	Incomplete
48	LmxM.02.0460	349	y	y	n	y
312	LmxM.14.0530	292	y	y	n	y	y	y	Incomplete
313	LmxM.14.0540	110	y	y	n	y
316	LmxM.16.0200	335	y	y	n	y	n	y	Incomplete
317	LmxM.16.0210	168	y	y	n	y
319	LmxM.18.0130	309	y	y	n	y	y	y	Incomplete
320	LmxM.18.0140	200	y	y	n	y
152	LmxM.18.1290	274	y	n	n	y	y	n	Null
153	LmxM.18.1300	250	y	n	n	y
353	LmxM.21.1570	299	y	y	n	y	y	y	Incomplete
21	LmxM.21.1580	132	y	y	n	y
32	LmxM.30.0870	180	y	y	n	y	y	y	Incomplete
171	LmxM.30.0880	112	y	y	n	y
186	LmxM.34.5350	210	y	y	n	y	y	y	Incomplete
187	LmxM.34.5360	146	y	y	n	y

### Sheet: Sup Table 3E
Supplementary Table 3E - BlasR+PuroR Diagnostic PCR
Mutant ID	Gene ID	Amplicon	ORF band in the WT	ORF band in the KO	Blast band in KO	Genotype
152	LmxM.18.1290	274	y	n	y	Null
153	LmxM.18.1300	250	y	n	y
32	LmxM.30.0870	180	y	y	y	Incomplete
171	LmxM.30.0880	112	y	n	y
186	LmxM.34.5350	210	y	n	y	Null
187	LmxM.34.5360	146	y	n	y

### Sheet: Sup Table 3F
Supplementary Table 3F - BlastP % ID (protein sequence)
Gene IDs	LmxM.01.0810	LmxM.01.0820	LmxM.02.0450	LmxM.02.0460	LmxM.03.0370	LmxM.03.0380	LmxM.03.0390	LmxM.03.0400	LmxM.10.0715	LmxM.10.0720	LmxM.11.0670	LmxM.11.0675	LmxM.14.0530	LmxM.14.0540	LmxM.15.1230	LmxM.15.1240	LmxM.16.0200	LmxM.16.0210	LmxM.18.0130	LmxM.18.0140	LmxM.18.1290	LmxM.18.1300	LmxM.18.1510	LmxM.18.1520	LmxM.19.0200	LmxM.19.0210	LmxM.21.1570	LmxM.21.1580	LmxM.30.0870	LmxM.30.0880	LmxM.30.3060	LmxM.30.3070	LmxM.34.5350	LmxM.34.5360
LmxM.01.0810	100	32.53	NH	NH	NH	NH		NH	NH	NH	NH	NH	25	25.4	NH	NH	NH	NH	NH	NH	NH	NH	NH	NH	NH	NH	NH	NH	NH	NH	NH	NH	NH	NH
LmxM.01.0820	30.46	100	NH	NH	NH	NH		NH	NH	NH	NH	NH	38.24	39.02	NH	NH	NH	NH	NH	NH	NH	NH	NH	NH	NH	NH	NH	NH	NH	NH	NH	NH	NH	NH
LmxM.02.0450	NH	NH	100	29.89	NH	NH		NH	NH	NH	NH	NH	NH	NH	NH	NH	NH	NH	NH	NH	NH	NH	NH	NH	NH	NH	NH	NH	NH	NH	NH	NH	NH	NH
LmxM.02.0460	NH	NH	29.89	100	NH	NH		NH	NH	NH	NH	NH	NH	NH	NH	NH	NH	NH	NH	NH	NH	NH	NH	NH	NH	NH	NH	NH	NH	NH	NH	NH	NH	NH
LmxM.03.0370	NH	NH	NH	NH	100	27.01		32.31	NH	NH	NH	NH	NH	NH	NH	NH	NH	NH	NH	NH	NH	NH	NH	NH	NH	NH	NH	NH	NH	NH	NH	NH	NH	NH
LmxM.03.0380	NH	NH	NH	NH	27.01	100		93.93	NH	NH	NH	NH	NH	NH	NH	NH	NH	NH	NH	NH	NH	NH	NH	NH	NH	NH	NH	NH	NH	NH	NH	NH	NH	NH
LmxM.03.0390			NH	NH			100
LmxM.03.0400	NH	NH	NH	NH	32.31	93.93		100	NH	NH	NH	NH	NH	NH	NH	NH	NH	NH	NH	NH	NH	NH	NH	NH	NH	NH	NH	NH	NH	NH	NH	NH	NH	NH
LmxM.10.0715	NH	NH	NH	NH	NH	NH		NH	100	93.26	NH	NH	NH	NH	NH	NH	NH	NH	NH	NH	NH	NH	NH	NH	NH	NH	NH	NH	NH	NH	NH	NH	NH	NH
LmxM.10.0720	NH	NH	NH	NH	NH	NH		NH	93.26	100	NH	NH	NH	NH	NH	NH	NH	NH	NH	NH	NH	NH	NH	NH	NH	NH	NH	NH	NH	NH	NH	NH	NH	NH
LmxM.11.0670	NH	NH	NH	NH	NH	NH		NH	NH	NH	100	98.86	NH	NH	NH	NH	NH	NH	NH	NH	NH	NH	NH	NH	NH	NH	28.52	25.3	NH	NH	NH	NH	NH	NH
LmxM.11.0675	NH	NH	NH	NH	NH	NH		NH	NH	NH	98.86	100	NH	NH	NH	NH	NH	NH	NH	NH	NH	NH	NH	NH	NH	NH	32.53	35.82	NH	NH	NH	NH	NH	NH
LmxM.14.0530	25	31.82	NH	NH	NH	NH		NH	NH	NH	NH	NH	100	28.91	NH	NH	NH	NH	NH	NH	NH	NH	NH	NH	NH	NH	NH	NH	NH	NH	NH	NH	NH	NH
LmxM.14.0540	25.4	39.02	NH	NH	NH	NH		NH	NH	NH	NH	NH	28.91	100	NH	NH	NH	NH	NH	NH	NH	NH	NH	NH	NH	NH	NH	NH	NH	NH	NH	NH	NH	NH
LmxM.15.1230	NH	NH	NH	NH	NH	NH		NH	NH	NH	NH	NH	NH	NH	100	97.15	0	NH	NH	NH	NH	NH	NH	NH	NH	NH	NH	NH	NH	NH	NH	NH	NH	NH
LmxM.15.1240	NH	NH	NH	NH	NH	NH		NH	NH	NH	NH	NH	NH	NH	97.15	100	0	NH	NH	NH	NH	NH	NH	NH	NH	NH	NH	NH	NH	NH	NH	NH	NH	NH
LmxM.16.0200	NH	NH	NH	NH	NH	NH		NH	NH	NH	NH	NH	NH	NH	NH	NH	100	27.49	NH	NH	22.22	21.3	NH	NH	24.49	24.49	NH	NH	NH	NH	NH	NH	NH	NH
LmxM.16.0210	NH	NH	NH	NH	NH	NH		NH	NH	NH	NH	NH	NH	NH	NH	NH	27.78	100	NH	NH	NH	NH	NH	NH	20	20	NH	NH	NH	NH	NH	NH	NH	NH
LmxM.18.0130	NH	NH	NH	NH	NH	NH		NH	NH	NH	NH	NH	NH	NH	NH	NH	NH	NH	100	30.33	NH	NH	NH	NH	NH	NH	NH	NH	NH	NH	NH	NH	NH	NH
LmxM.18.0140	NH	NH	NH	NH	NH	NH		NH	NH	NH	NH	NH	NH	NH	NH	NH	NH	NH	30.33	100	NH	NH	NH	NH	NH	NH	NH	NH	NH	NH	NH	NH	NH	NH
LmxM.18.1290	NH	NH	NH	NH	NH	NH		NH	NH	NH	NH	NH	NH	NH	NH	NH	22.22	NH	NH	NH	100	91.97	NH	NH	22.56	22.26	NH	NH	NH	NH	NH	NH	NH	NH
LmxM.18.1300	NH	NH	NH	NH	NH	NH		NH	NH	NH	NH	NH	NH	NH	NH	NH	21.3	NH	NH	NH	91.97	100	NH	NH	22.85	23.64	NH	NH	NH	NH	NH	NH	NH	NH
LmxM.18.1510	NH	NH	NH	NH	NH	NH		NH	NH	NH	NH	NH	NH	NH	NH	NH	NH	NH	NH	NH	NH	NH	100	97.11	NH	NH	NH	NH	NH	NH	NH	NH	NH	NH
LmxM.18.1520	NH	NH	NH	NH	NH	NH		NH	NH	NH	NH	NH	NH	NH	NH	NH	NH	NH	NH	NH	NH	NH	97.11	100	NH	NH	NH	NH	NH	NH	NH	NH	NH	NH
LmxM.19.0200	NH	NH	NH	NH	NH	NH		NH	NH	NH	NH	NH	NH	NH	NH	NH	25.42	20	NH	NH	22.65	23.64	NH	NH	100	99.69	NH	NH	NH	NH	NH	NH	NH	NH
LmxM.19.0210	NH	NH	NH	NH	NH	NH		NH	NH	NH	NH	NH	NH	NH	NH	NH	25.42	20	NH	NH	22.26	23.64	NH	NH	99.69	100	NH	NH	NH	NH	NH	NH	NH	NH
LmxM.21.1570	NH	NH	NH	NH	NH	NH		NH	NH	NH	28.24	32.53	NH	NH	NH	NH	NH	NH	NH	NH	NH	NH	NH	NH	NH	NH	100	49.11	NH	NH	NH	NH	NH	NH
LmxM.21.1580	NH	NH	NH	NH	NH	NH		NH	NH	NH	24.91	32.14	NH	NH	NH	NH	NH	NH	NH	NH	NH	NH	NH	NH	NH	NH	48.39	100	NH	NH	NH	NH	NH	NH
LmxM.30.0870	NH	NH	NH	NH	NH	NH		NH	NH	NH	NH	NH	NH	NH	NH	NH	NH	NH	NH	NH	NH	NH	NH	NH	NH	NH	NH	NH	100	97.71	NH	NH	24.94	23.58
LmxM.30.0880	NH	NH	NH	NH	NH	NH		NH	NH	NH	NH	NH	NH	NH	NH	NH	NH	NH	NH	NH	NH	NH	NH	NH	NH	NH	NH	NH	97.71	100	NH	NH	24.94	23.58
LmxM.30.3060	NH	NH	NH	NH	NH	NH		NH	NH	NH	NH	NH	NH	NH	NH	NH	NH	NH	NH	NH	NH	NH	NH	NH	NH	NH	30.19	NH	NH	NH	100	98.38	NH	NH
LmxM.30.3070	NH	NH	NH	NH	NH	NH		NH	NH	NH	NH	NH	NH	NH	NH	NH	NH	NH	NH	NH	NH	NH	NH	NH	NH	NH	28.97	NH	NH	NH	98.38	100	NH	NH
LmxM.34.5350	NH	NH	NH	NH	NH	NH		NH	NH	NH	NH	NH	NH	NH	NH	NH	NH	NH	NH	NH	NH	NH	NH	NH	NH	NH	NH	NH	24.94	24.94	NH	NH	100	51.47
LmxM.34.5360	NH	NH	NH	NH	NH	NH		NH	NH	NH	NH	NH	NH	NH	NH	NH	NH	NH	NH	NH	NH	NH	NH	NH	NH	NH	NH	NH	23.85	23.85	NH	NH	51.6	100
pseudogene, no product available
NH, No hit
Not included in TransLeish 1.0
